# Efficient installation of heterozygous mutations in human pluripotent stem cells using prime editing

**DOI:** 10.1101/2025.05.25.656043

**Authors:** Annabelle Suter, Alison Graham, Jia Yi Kuah, Jason Crisologo, Chathuni Gunatilake, Koula Sourris, Michael See, Fernando J Rossello, Mirana Ramialison, Katerina Vlahos, Sara E Howden

**Affiliations:** Murdoch Children’s Research Institute, The Royal Children’s Hospital, Melbourne, VIC, Australia; Novo Nordisk Foundation Center for Stem Cell Medicine, Murdoch Children’s Research Institute, Melbourne, Victoria, Australia; Department of Paediatrics, University of Melbourne, Melbourne, Victoria, Australia; Department of Clinical Pathology, University of Melbourne, Melbourne, VIC, Australia; Australian Regenerative Medicine Institute, Monash University, Victoria, Australia

## Abstract

The utility of human pluripotent stem cells (hPSCs) is greatly enhanced by the ability to introduce precise, site-specific genetic modifications with minimal off-target effects. Although Cas9 endonuclease is an exceptionally efficient gene-editing tool, its propensity for generating biallelic modifications often limits its capacity for introducing heterozygous variants. Here, we use prime editing (PE) to install heterozygous edits in over ten distinct genetic loci, achieving knock-in efficiencies of up to 40% without the need for subsequent purification or drug selection steps. Moreover, PE enables the precise introduction of heterozygous edits in paralogous genes that are otherwise extremely challenging to achieve using endonuclease-based editing approaches. We also show that PE can be successfully combined with reprogramming to derive heterozygous iPSC clones directly from human fibroblasts and peripheral blood mononuclear cells. Our findings highlight the utility of PE for generating hPSCs with complex edits and represents a powerful platform for modelling disease-associated dominant mutations and gene-dosage effects in an entirely isogenic context.
