## Supplemental Tables for "Efficient installation of heterozygous mutations in human pluripotent stem cells using prime editing"

### Sheet: Table S1
NAME	SEQUENCE	PURPOSE
ALPK3-ePeg-top1	caccgcccaagaaccactcacCCTGTTTTAGAGCTAGAAATAGCAAGTTAAAATAAGGCTAGTCCGTTATCAACTTGAAAAAGTGGCAC	ePeg, KI of ALPK3 c.1792C>T
ALPK3-ePeg-bot1	CTCGGTGCCACTTTTTCAAGTTGATAACGGACTAGCCTTATTTTAACTTGCTATTTCTAGCTCTAAAACAGGgtgagtggttcttgggc	ePeg, KI of ALPK3 c.1792C>T
ALPK3-ePeg-top2	CGAGTCGGTGCTGCTACCAAACTttGAGGgtgagtggttcttAACTCTCTCGCGGTTCTATCTAGTTACGCGTTAAACCAACTAGAA	ePeg, KI of ALPK3 c.1792C>T
ALPK3-ePeg-bot2	aaaaTTCTAGTTGGTTTAACGCGTAACTAGATAGAACCGCGAGAGAGTTaagaaccactcacCCTCaaAGTTTGGTAGCAGCACCGA	ePeg, KI of ALPK3 c.1792C>T
FND3CB_ePeg_top1	caccCTCACCCGGAAGCGATACAGTTTTAGAGCTAGAAATAGCAAGTTAAAATAAGGCTAGTCCGTTATCAACTTGAAAAAGTGGCACCG	ePeg, KI of FND3CB c.2206G>A
FND3CB_ePeg_bot1	GACTCGGTGCCACTTTTTCAAGTTGATAACGGACTAGCCTTATTTTAACTTGCTATTTCTAGCTCTAAAACTGTATCGCTTCCGGGTGAG	ePeg, KI of FND3CB c.2206G>A
FND3CB_ePeg_top2	AGTCGGTGCTGCTTCCTaGAACCGTGTATCGCTTCCGGGTAACTCTCTCGCGGTTCTATCTAGTTACGCGTTAAACCAACTAGAA	ePeg, KI of FND3CB c.2206G>A
FND3CB_ePeg_bot2	aaaaTTCTAGTTGGTTTAACGCGTAACTAGATAGAACCGCGAGAGAGTTACCCGGAAGCGATACACGGTTCtAGGAAGCAGCACC	ePeg, KI of FND3CB c.2206G>A
INF2_599_ePeg_top1	caccgTCCTCGGGGCCCAAGATGAGTTTTAGAGCTAGAAATAGCAAGTTAAAATAAGGCTAGTCCGTTATCAACTTGAAAAAGTGGCAC	ePeg, KI of INF2 c. 599 T>G
INF2_599_ePeg_bot1	CTCGGTGCCACTTTTTCAAGTTGATAACGGACTAGCCTTATTTTAACTTGCTATTTCTAGCTCTAAAACTCATCTTGGGCCCCGAGGAc	ePeg, KI of INF2 c. 599 T>G
INF2_599_ePeg_top2	CGAGTCGGTGCCTTAGCGgGATCAACGCCGTCATCTTGGGCCCCGAACTCTCTCGCGGTTCTATCTAGTTACGCGTTAAACCAACTAGAA	ePeg, KI of INF2 c. 599 T>G
INF2_599_ePeg_bot2	aaaaTTCTAGTTGGTTTAACGCGTAACTAGATAGAACCGCGAGAGAGTTCGGGGCCCAAGATGACGGCGTTGATCcCGCTAAGGCACCGA	ePeg, KI of INF2 c. 599 T>G
INF2_643_ePeg_top1	caccgTCCTCGGGGCCCAAGATGAGTTTTAGAGCTAGAAATAGCAAGTTAAAATAAGGCTAGTCCGTTATCAACTTGAAAAAGTGGCAC	ePeg, KI of INF2 c. 643 A>C
INF2_643_ePeg_bot1	CTCGGTGCCACTTTTTCAAGTTGATAACGGACTAGCCTTATTTTAACTTGCTATTTCTAGCTCTAAAACTCATCTTGGGCCCCGAGGAc	ePeg, KI of INF2 c. 643 A>C
INF2_643_ePeg_top2	CGAGTCGGTGCCTTAGCGgGATCAACGCCGTCATCTTGGGCCCCGAACTCTCTCGCGGTTCTATCTAGTTACGCGTTAAACCAACTAGAA	ePeg, KI of INF2 c. 643 A>C
INF2_643_ePeg_bot2	aaaaTTCTAGTTGGTTTAACGCGTAACTAGATAGAACCGCGAGAGAGTTCGGGGCCCAAGATGACGGCGTTGATCcCGCTAAGGCACCGA	ePeg, KI of INF2 c. 643 A>C
MYBPC3_ePeg_top1	caccgAGTCCAGGTGGATCTTGGGGTTTTAGAGCTAGAAATAGCAAGTTAAAATAAGGCTAGTCCGTTATCAACTTGAAAAAGTGGCAC	ePeg, KI of MYBPC3 c.1928-2A>G
MYBPC3_ePeg_bot1	CTCGGTGCCACTTTTTCAAGTTGATAACGGACTAGCCTTATTTTAACTTGCTATTTCTAGCTCTAAAACCCCAAGATCCACCTGGACTc	ePeg, KI of MYBPC3 c.1928-2A>G
MYBPC3_ePeg_top2	CGAGTCGGTGCTGTGTCTTCTGCgGAACCTCCCAAGATCCACCTGAACTCTCTCGCGGTTCTATCTAGTTACGCGTTAAACCAACTAGAA	ePeg, KI of MYBPC3 c.1928-2A>G
MYBPC3_ePeg_bot2	aaaaTTCTAGTTGGTTTAACGCGTAACTAGATAGAACCGCGAGAGAGTTCAGGTGGATCTTGGGAGGTTCcGCAGAAGACACAGCACCGA	ePeg, KI of MYBPC3 c.1928-2A>G
MYH7_epeg1_top1	caccgCCCAACCGCATCCTCTACGGTTTTAGAGCTAGAAATAGCAAGTTAAAATAAGGCTAGTCCGTTATCAACTTGAAAAAGTGGCAC	ePeg1, KI of MYH7 c. 2155 C>T
MYH7_epeg1_bot1	CTCGGTGCCACTTTTTCAAGTTGATAACGGACTAGCCTTATTTTAACTTGCTATTTCTAGCTCTAAAACCGTAGAGGATGCGGTTGGGc	ePeg1, KI of MYH7 c. 2155 C>T
MYH7_epeg1_top2	CGAGTCGGTGCTCTGCCaGAAGTCCCCGTAGAGGATGCGGTAACTCTCTCGCGGTTCTATCTAGTTACGCGTTAAACCAACTAGAA	ePeg1, KI of MYH7 c. 2155 C>T
MYH7_epeg1_bot2	aaaaTTCTAGTTGGTTTAACGCGTAACTAGATAGAACCGCGAGAGAGTTACCGCATCCTCTACGGGGACTTCtGGCAGAGCACCGA	ePeg1, KI of MYH7 c.2155 C>T
MYH7_epeg2_top1	caccgCCCTCATACCCACCTCTGCGTTTTAGAGCTAGAAATAGCAAGTTAAAATAAGGCTAGTCCGTTATCAACTTGAAAAAGTGGCAC	ePeg2, KI of MYH7 c.2155 C>T
MYH7_epeg2_bot1	CTCGGTGCCACTTTTTCAAGTTGATAACGGACTAGCCTTATTTTAACTTGCTATTTCTAGCTCTAAAACGCAGAGGTGGGTATGAGGGc	ePeg2, KI of MYH7 c.2155 C>T
MYH7_epeg2_top2	CGAGTCGGTGCCTCTACGGGGACTTCtGGCAGAGGTGGGTATGAACTCTCTCGCGGTTCTATCTAGTTACGCGTTAAACCAACTAGAA	ePeg2, KI of MYH7 c.2155 C>T
MYH7_epeg2_bot2	aaaaTTCTAGTTGGTTTAACGCGTAACTAGATAGAACCGCGAGAGAGTTCATACCCACCTCTGCCaGAAGTCCCCGTAGAGGCACCGA	ePeg2, KI of MYH7 c.2155 C>T
PKHD1_ePeg-top1	caccgAAGAAGGTAGCCTTGCAGGGTTTTAGAGCTAGAAATAGCAAGTTAAAATAAGGCTAGTCCGTTATCAACTTGAAAAAGTGGCAC	ePeg, GC of PKHD1 c.107C>T
PKHD1_ePeg-bot1	CTCGGTGCCACTTTTTCAAGTTGATAACGGACTAGCCTTATTTTAACTTGCTATTTCTAGCTCTAAAACCCTGCAAGGCTACCTTCTTc	ePeg, GC of PKHD1 c.107C>T
PKHD1_ePeg-top2	CGAGTCGGTGCTGTGATCCAggTgCCaCCTGCAAGGCTACCTTAACTCTCTCGCGGTTCTATCTAGTTACGCGTTAAACCAACTAGAA	ePeg, GC of PKHD1 c.107C>T
PKHD1_ePeg-bot2	aaaaTTCTAGTTGGTTTAACGCGTAACTAGATAGAACCGCGAGAGAGTTAAGGTAGCCTTGCAGGtGGcAccTGGATCACAGCACCGA	ePeg, GC of PKHD1 c.107C>T
RAG1_ePeg-top1	caccgGATGCGGCAGAGATGTCgAGTTTTAGAGCTAGAAATAGCAAGTTAAAATAAGGCTAGTCCGTTATCAACTTGAAAAAGTGGCACC	ePeg, KI of RAG1 c.322 C>T
RAG1_ePeg-bot1	ACTCGGTGCCACTTTTTCAAGTTGATAACGGACTAGCCTTATTTTAACTTGCTATTTCTAGCTCTAAAACTcGACATCTCTGCCGCATCc	ePeg, KI of RAG1 c.322 C>T
RAG1_ePeg-top2	GAGTCGGTGCCGATCCATCAAGCCAACCTTtGACATCTCTGCCGAACTCTCTCGCGGTTCTATCTAGTTACGCGTTAAACCAACTAGAA	ePeg, KI of RAG1 c.322 C>T
RAG1_ePeg-bot2	aaaaTTCTAGTTGGTTTAACGCGTAACTAGATAGAACCGCGAGAGAGTTCGGCAGAGATGTCaAAGGTTGGCTTGATGGATCGGCACCG	ePeg, KI of RAG1 c.322 C>T
RTEL_3791_ePeg_top1	caccGGTGCCGTTGCCAGCAGGCTGTTTTAGAGCTAGAAATAGCAAGTTAAAATAAGGCTAGTCCGTTATCAACTTGAAAAAGTGGCACC	ePeg, KI of RTEL1 c.3791G>A
RTEL_3791_ePeg_bot1	ACTCGGTGCCACTTTTTCAAGTTGATAACGGACTAGCCTTATTTTAACTTGCTATTTCTAGCTCTAAAACAGCCTGCTGGCAACGGCACC	ePeg, KI of RTEL1 c.3791G>A
RTEL_3791_ePeg_top2	GAGTCGGTGCACTTCCAGCaCTGCCAAGCCTGCTGGCAACGAACTCTCTCGCGGTTCTATCTAGTTACGCGTTAAACCAACTAGAA	ePeg, KI of RTEL1 c.3791G>A
RTEL_3791_ePeg_bot2	aaaaTTCTAGTTGGTTTAACGCGTAACTAGATAGAACCGCGAGAGAGTTCGTTGCCAGCAGGCTTGGCAGtGCTGGAAGTGCACCG	ePeg, KI of RTEL1 c.3791G>A
RTEL_2920_ePeg_top1	caccGAGGTCTGTATCCAGCTGACGTTTTAGAGCTAGAAATAGCAAGTTAAAATAAGGCTAGTCCGTTATCAACTTGAAAAAGTGGCACC	ePeg, KI of RTEL1 c.2920C>T
RTEL_2920_ePeg_bot1	ACTCGGTGCCACTTTTTCAAGTTGATAACGGACTAGCCTTATTTTAACTTGCTATTTCTAGCTCTAAAACGTCAGCTGGATACAGACCTC	ePeg, KI of RTEL1 c.2920C>T
RTEL_2920_ePeg_top2	GAGTCGGTGCGCCACAGCCTCaTCCTGTCAGCTGGATACAGAACTCTCTCGCGGTTCTATCTAGTTACGCGTTAAACCAACTAGAA	ePeg, KI of RTEL1 c.2920C>T
RTEL_2920_ePeg_bot2	aaaaTTCTAGTTGGTTTAACGCGTAACTAGATAGAACCGCGAGAGAGTTCTGTATCCAGCTGACAGGAtGAGGCTGTGGCGCACCG	ePeg, KI of RTEL1 c.2920C>T
SFTPA2_160_ePeg_top1	caccgATGGTGTCAAAGGAGACCCGTTTTAGAGCTAGAAATAGCAAGTTAAAATAAGGCTAGTCCGTTATCAACTTGAAAAAGTGGCACC	ePeg, KI of SFTPA2 c.160C>T
SFTPA2_160_ePeg_bot1	ACTCGGTGCCACTTTTTCAAGTTGATAACGGACTAGCCTTATTTTAACTTGCTATTTCTAGCTCTAAAACGGGTCTCCTTTGACACCATc	ePeg, KI of SFTPA2 c.160C>T
SFTPA2_160_ePeg_top2	GAGTCGGTGCagtacCTGGAGGGCCAGaGTCTCCTTTGACAAACTCTCTCGCGGTTCTATCTAGTTACGCGTTAAACCAACTAGAA	ePeg, KI of SFTPA2 c.160C>T
SFTPA2_160_ePeg_bot2	aaaaTTCTAGTTGGTTTAACGCGTAACTAGATAGAACCGCGAGAGAGTTTGTCAAAGGAGACtCTGGCCCTCCAGgtactGCACCG	ePeg, KI of SFTPA2 c.160C>T
SFTPA1/2_532_ePeg_top1	caccgCCCTCAGTCAGGCCTACATGTTTTAGAGCTAGAAATAGCAAGTTAAAATAAGGCTAGTCCGTTATCAACTTGAAAAAGTGGCACC	ePeg, KI of SFTPA c.532 G>A
SFTPA1/2_532_ePeg_bot1	ACTCGGTGCCACTTTTTCAAGTTGATAACGGACTAGCCTTATTTTAACTTGCTATTTCTAGCTCTAAAACATGTAGGCCTGACTGAGGGc	ePeg, KI of SFTPA c.532 G>A
SFTPA1/2_532_ePeg_top1	GAGTCGGTGCTCaTGAAGAAGTACAACACATATGCCTATGTAGGCCTGACTGAAACTCTCTCGCGGTTCTATCTAGTTACGCGTTAAACCAACTAGAA	ePeg, KI of SFTPA c.532 G>A
SFTPA1/2_532_ePeg_bot1	aaaaTTCTAGTTGGTTTAACGCGTAACTAGATAGAACCGCGAGAGAGTTTCAGTCAGGCCTACATAGGCATATGTGTTGTACTTCTTCAtGAGCACCG	ePeg, KI of SFTPA c.532 G>A
TTN_ePeg_top1	caccgtgcttgcagtgaatccttaGTTTTAGAGCTAGAAATAGCAAGTTAAAATAAGGCTAGTCCGTTATCAACTTGAAAAAGTGGCACC	ePeg, KI of TTN c.72663delA
TTN-ePeg_bot1	ACTCGGTGCCACTTTTTCAAGTTGATAACGGACTAGCCTTATTTTAACTTGCTATTTCTAGCTCTAAAACtaaggattcactgcaagcac	ePeg, KI of TTN c.72663delA
TTN_ePeg_top2	GAGTCGGTGCtgggcggatcagggggccataTggattcactgcaAACTCTCTCGCGGTTCTATCTAGTTACGCGTTAAACCAACTAGAA	ePeg, KI of TTN c.72663delA
TTN-ePeg_bot2	aaaaTTCTAGTTGGTTTAACGCGTAACTAGATAGAACCGCGAGAGAGTTtgcagtgaatccAtatggccccctgatccgcccaGCACCG	ePeg, KI of TTN c.72663delA
INF2_599_nick_top	caccgAGCGACAACGTGCCCTACG	nicking sgRNA, INF2 c.599 T>G
INF2_599_nick_bot	aaacCGTAGGGCACGTTGTCGCTc	nicking sgRNA, INF2 c.599 T>G
INF2_643_nick_bot	caccgGCCGTCATCTTGGGCCCCG	nicking sgRNA, INF2 c.643 A>C
INF2_643_nick_bot	aaacCGGGGCCCAAGATGACGGCc	nicking sgRNA, INF2 c.643 A>C
MYBPC3_nick_top	caccGAACTACATTGTGTCTTCTG	nicking sgRNA, MYBPC3 c.1928-2A>G
MYBPC3_nick_bot	aaacCAGAAGACACAATGTAGTTC	nicking sgRNA, MYBPC3 c.1928-2A>G
RAG1_nick_top	caccgACGACAACGAGAAAGCAAG	nicking sgRNA, RAG1 c.322 C>T
RAG1_nick_bot	aaacCTTGCTTTCTCGTTGTCGTc	nicking sgRNA, RAG1 c.322 C>T
RTEL_3791_nick_top	caccgGGCTGTGGGGCAGAGGACG	nicking sgRNA, RTEL1 c. 3791G>A
RTEL_3791_nick_bot	aaacCGTCCTCTGCCCCACAGCCc	nicking sgRNA, RTEL1 c. 3791G>A
RTEL_2920_nick_top	caccgTTCGGGGAATGCTGTGCTC	nicking sgRNA, RTEL1 c. 2920C>T
RTEL_2920_nick_bot	aaacGAGCACAGCATTCCCCGAAc	nicking sgRNA, RTEL1 c. 2920C>T
SFTPA1/2_532_nick_top	caccgAGGAATCCAGAGGAAAATG	nicking sgRNA, SFTPA c.532G>A
SFTPA1/2_532_nick_bot	aaacCATTTTCCTCTGGATTCCTc	nicking sgRNA, SFTPA c.532G>A
TTN_nick_top	caccgtagtaatagttgtcacttc	nicking sgRNA, TTN c.72663delA
TTN_nick_bot	aaacgaagtgacaactattactac	nicking sgRNA, TTN c.72663delA

### Sheet: Table S2
NAME	SEQUENCE	PURPOSE
FND3CB_apt_scF	TCGTCGGCAGCGTCAGATGTGTATAAGAGACAgctagcactttgggttctg	NGS primer, FND3CB c.2206G>A
FND3CB_apt_scR	GTCTCGTGGGCTCGGAGATGTGTATAAGAGACAGAGTACAGCGTGGAGATGA	NGS primer, FND3CB c.2206G>A
INF2_aptF	TCGTCGGCAGCGTCAGATGTGTATAAGAGACAGCTTCAGCATTGTCATGaac	NGS primer, INF2 c.643 A>C and c.599 T>G
INF2_aptR	GTCTCGTGGGCTCGGAGATGTGTATAAGAGACAGATGCAGCATGGGATGCA	NGS primer, INF2 c.643 A>C and c.599 T>G
MYBPC3_aptF	TCGTCGGCAGCGTCAGATGTGTATAAGAGACAGCTCTCCCGTTTCTCTGAAC	NGS primer, MYBPC3 c.1928-2A>G
MYBPC3_aptR	GTCTCGTGGGCTCGGAGATGTGTATAAGAGACCTTCTGCCAGATCACAGTG	NGS primer, MYBPC3 c.1928-2A>G
MYH6/7_aptF	TCGTCGGCAGCGTCAGATGTGTATAAGAGACAGTGCAATGGTGTGCTGGAG	NGS primer, MYH7 c.2155 C>T
MYH6/7_aptR	GTCTCGTGGGCTCGGAGATGTGTATAAGAGACAGCAGATCCCATTCCCATCAG	NGS primer, MYH7 c.2155 C>T
RAG1_aptF	TCGTCGGCAGCGTCAGATGTGTATAAGAGACAGAAGCCAGTCCCAACTC	NGS primer, RAG1 c.322 C>T
RAG1_aptR	GTCTCGTGGGCTCGGAGATGTGTATAAGAGACAGCCATCCACAGGACCATGG	NGS primer, RAG1 c.322 C>T
RTEL_2920_aptF	TCGTCGGCAGCGTCAGATGTGTATAAGAGACAGCTTCTACCAGTTTGTGC	NGS primer, RTEL1 c.2920C>T
RTEL_2920_aptR	GTCTCGTGGGCTCGGAGATGTGTATAAGAGACAGCCCATCACTCCCATAGG	NGS primer, RTEL1 c.2920C>T
RTEL_3791_aptF	TCGTCGGCAGCGTCAGATGTGTATAAGAGACAGCTCTCAGCAGGCTGTGTG	NGS primer, RTEL1 c.3791G>A
RTEL_3791_aptR	GTCTCGTGGGCTCGGAGATGTGTATAAGAGACAGAGGAACTGTAGTGGCCAG	NGS primer, RTEL1 c.3791G>A
SFTPA2_160_aptF	TCGTCGGCAGCGTCAGATGTGTATAAGAGACAGCTGGTGCTGCGTGCGAAG	NGS primer, SFTPA2 c.160C>T
SFTPA2_160_aptR	GTCTCGTGGGCTCGGAGATGTGTATAAGAGACAGgacagatgggcctcctgaaaagg	NGS primer, SFTPA2 c.160C>T
SFTPA1/2_532_aptF	TCGTCGGCAGCGTCAGATGTGTATAAGAGACAGCATTCAGGAGGCATGTGC	NGS primer, SFTPA1/2 c.532 G>A
SFTPA1/2_532_aptR	GTCTCGTGGGCTCGGAGATGTGTATAAGAGACAGTTGGTGTAGTTTACAGG	NGS primer, SFTPA1/2 c.532 G>A
TTN_aptF	TCGTCGGCAGCGTCAGATGTGTATAAGAGACAGatacatattccgtgtcatgg	NGS primer, TTN c.72663delA
TTN_aptR	GTCTCGTGGGCTCGGAGATGTGTATAAGAGACAGctttatcacgccgtccac	NGS primer, TTN c.72663delA

### Sheet: Table S3
NAME	SEQUENCE	PURPOSE
ALPK3_KI_scR	ccaagaaccactcacCCTCaa	specific to ALPK3 KI allele
ALPK3_scR	aaccatcctcaagcgagagg	binds downstream of ALPK3 c.1792
ALPK3_scF	aagatgcttgaagacacacc	binds upstream of ALPK3 c.1792
ALPK3_seqF	acacacctgcactgacac	Sanger sequencing of ALPK3 amplicon
MYH6_scF	acagctggcatccactttac	specific amplificaion of MYH6
MYH6_scR	ccatgccttctagaagtaagag	specific amplificaion of MYH6
MYH7_scF	agccaggatcagaacccag	specific amplificaion of MYH7
MYH7_scR	AGGAGGTCAATGGCAGCTG	specific amplificaion of MYH7
MYH6/7_seqR	ACTGGTTGTGATCAATGTC	Sanger sequencing of MYH6 or MYH7 amplicons
PKHD1_GC_scF	AATGACTGTGATCCAggTg	specific to PKHD1 GC allele
PKHD1_scF	acggaaccagaaactctgg	binds upstream of PKHD1 c.107
PKHD1_scR	CTCATAGATGCTGTATAAAGG	binds downstream of PKHD1 c.107
PKHD1_seqF	AGCAGAGAGAGACAGTATGG	Sanger sequencing of PKHD1 amplicon
SFTPA_532_scF	CCTCATCTTGATGGCAGCC	binds upstream of SFTPA c.532
SFTPA2_532_scR	tcagctatcactccgtggg	specific amplificaion of SFTPA12
SFTPA1_532_scR	cagctatcactctatcactcc	specific amplificaion of SFTPA1
SFTPA_seqR	atgggcctcctgaaaagg	Sanger sequencing of SFTPA1 or SFTPA2 amplicons
